# STAR+WASP reduces reference bias in the allele-specific mapping of RNA-seq reads

**DOI:** 10.1101/2024.01.21.576391

**Authors:** Rebecca Asiimwe, Dobin Alexander

## Abstract

**Summary:** Allele-specific expression (ASE) is an important genetic phenomenon that impacts an individual’s phenotype and is relevant in various biological and medical contexts. Next-generation RNA sequencing technologies provide an unprecedented opportunity to measure ASE genome-wide across all heterozygous alleles expressed in a given sample. One of the major obstacles to the accurate calculation of ASE from RNA-seq data is the reference mapping bias, i.e., the preferential misalignment of the reads to the reference allele. Here, we present STAR+WASP, our reimplementation of WASP, a highly accurate algorithm for reducing the reference bias (Van De Geijn *et al*. 2015). We show that STAR+WASP is an order of magnitude faster than WASP while significantly reducing reference bias and providing ASE estimations similar to the original WASP algorithm.

**Availability and Implementation:** STAR+WASP is implemented within STAR as an integrated C++ module. STAR+WASP is open-source software, freely accessible at: http://code.google.com/p/rna-star/.

**Supplementary information:** Supplementary data are available at Bioinformatics online.
