## Supplementary Tables2_3_and_4 for "STAR+WASP reduces reference bias in the allele-specific mapping of RNA-seq reads"

### Sheet: Supplementary_Table_2
Supplementary Table 2: STAR+WASP (SW) and WASP (W) Read Overlaps
Reads Overlapping Variants							Reads that Passed WASP Filtering
	Number of Input Reads	Reads Overlapping Variants (SW)	Reads Overlapping Variants (W)	Common (SW&W)	Unique (SW)	Unique (W)	Reads that Passed WASP Filtering (SW)	Reads that Passed WASP Filtering (W)	Common (SW&W)	Unique (SW)	Unique (W)
HG00512	66055710	921021	920961	920961	60	0	882031	882208	881972	19	236
HG00513	58601893	1085078	1083180	1083180	1898	0	1044177	1044182	1043669	2	513
HG00731	56254714	972051	972021	972021	30	0	939422	939593	939389	5	204
HG00732	70029452	1330049	1328751	1328751	1298	0	1275988	1275852	1275510	6	342
HG00733	92075712	1663788	1663750	1663750	38	0	1596270	1596804	1596228	21	576
NA12878_Nucleus_nonPolyA	110469791	5779090	5773527	5773527	5563	0	5689022	5689966	5686230	90	3736
NA12878_Nucleus_nonPolyA_Rep	106919251	6251885	6246685	6246685	5200	0	6131203	6136356	6128285	105	8071
NA12878_Nucleus_PolyA	128402941	7653592	7637928	7637928	15664	0	7492907	7489644	7485118	96	4526
NA12878_Nucleus_PolyA_Rep	116517502	7090000	7079643	7079643	10357	0	6951141	6948869	6945801	108	3068
NA12878_PolyA	97548052	6090799	6060990	6060990	29809	0	5962688	5943562	5942261	105	1301
NA12878_PolyA_Rep	93555584	6087269	6058234	6058234	29035	0	5952452	5934784	5933129	129	1655
NA12878_Total	105089150	6057666	6033171	6033171	24495	0	5920376	5905980	5904001	132	1979
NA12878_Total_Rep	92494632	5453790	5430733	5430733	23057	0	5334064	5320502	5318719	139	1783
NA19238	63949386	1649709	1649549	1649549	160	0	1600184	1600491	1600074	30	417
NA19239	72457249	1688256	1687966	1687966	290	0	1627716	1628307	1627569	5	738
NA19240	59219085	1431962	1431726	1431726	236	0	1387852	1388062	1387720	7	342

### Sheet: Supplementary_Table_3
Supplementary Table 3: Speed and Memory Benchmarks Conducted on a Dedicated Server
		STAR									STAR+WASP									WASP
		RAM			Mapping Speed			Wall Clock			RAM			Mapping Speed			Wall Clock			RAM			Mapping Speed			Wall Clock
Sample	Number of Input Reads	8 Threads	16 Threads	32 Threads	8 Threads	16 Threads	32 Threads	8 Threads	16 Threads	32 Threads	8 Threads	16 Threads	32 Threads	8 Threads	16 Threads	32 Threads	8 Threads	16 Threads	32 Threads	8 Threads	16 Threads	32 Threads	8 Threads	16 Threads	32 Threads	8 Threads	16 Threads	32 Threads
HG00512	66055710	31040844	32991424	36641712	691.28	1225.78	1651.39	0.00409502	0.00236574	0.00177315	31431536	33735640	38095780	637.54	1106.05	1748.53	0.00444884	0.00262141	0.00169873	31075724	33026500	36677224	249.89	249.89	249.89	0.0203566	0.0186598	0.0179341
HG00513	58601893	31041080	32991572	36550192	705.57	1191.9	1240.98	0.00356956	0.00216331	0.00207211	31431740	33738688	38006616	624.16	1076.36	1661.16	0.00404421	0.00240625	0.00160891	31076208	33026892	36586176	229.62	229.62	220.79	0.0188747	0.0173591	0.016573
HG00731	56254714	31041252	32991420	36524332	710.59	1065.88	1633.2	0.00342488	0.00231644	0.00156609	31435680	33740836	37982640	630.89	1106.65	1701.82	0.00383877	0.00224595	0.00150475	31080528	33031284	36564672	317.63	224.21	317.63	0.0178372	0.0165991	0.0153015
HG00732	70029452	31041012	32991556	36608240	649.76	840.35	1537.23	0.00459549	0.00359653	0.00201597	31436484	33743100	38069420	601.69	1046.08	1669.58	0.00498275	0.00292639	0.00188044	31080808	33031720	36649204	300.34	357.55	357.55	0.0221931	0.0202816	0.0191777
HG00733	92075712	31041244	32991324	36802844	651.22	1029.42	1104.91	0.00602222	0.00385509	0.00359514	31435356	33739904	38260964	631.38	1097.59	1763.15	0.00622303	0.00363252	0.0023228	31079840	33030544	36842856	373.15	373.15	373.15	0.0288103	0.0263073	0.0254483
NA12878_Nucleus_nonPolyA	110469791	30950208	32689648	36168820	487.37	831.99	967.62	0.00959317	0.00567766	0.00491343	31380140	33475928	37666488	417.74	732.4	1156.08	0.0111985	0.00645926	0.00417639	31024508	32764968	36245108	403.94	632.26	855.41	0.048287	0.0430324	0.0405541
NA12878_Nucleus_nonPolyA_Rep	106919251	30931532	32670792	36150148	411.67	766.75	1214.22	0.0109632	0.00595046	0.00381331	31361524	33457288	37648644	369.75	656.84	1063.29	0.0122252	0.00696377	0.00436354	31005828	32746132	36231672	349.51	533.15	806.57	0.0515394	0.0455093	0.043125
NA12878_Nucleus_PolyA	128402941	31041084	32991356	36892020	421.38	715.56	828.41	0.0128595	0.00763704	0.00661968	31472104	33779992	38394900	368.03	654.75	1052.96	0.0147253	0.00835428	0.00527095	31116404	33069244	36972380	385.49	466.88	688.83	0.065463	0.0598611	0.0564005
NA12878_Nucleus_PolyA_Rep	116517502	31041204	32991604	36798048	458.93	822.48	1298.65	0.0107234	0.0060559	0.00389549	31472056	33779892	38298636	384.12	693.33	1115.59	0.0128281	0.00718854	0.00453484	31116584	33069052	36876084	406.27	473.12	526.43	0.0599769	0.0535301	0.0508102
NA12878_PolyA	97548052	31041300	32991760	36892688	343.28	540.27	789.15	0.011985	0.00766493	0.00530775	31473172	33781520	38398332	277.17	502.39	828.24	0.0148497	0.00826968	0.00508623	31117264	33070648	36977224	292.39	436.97	560.06	0.0575116	0.050787	0.0480787
NA12878_PolyA_Rep	93555584	31041328	32991732	36892596	365.69	549.43	831.61	0.0107988	0.00724028	0.00483681	31472848	33781068	38397668	276.29	509.53	839.9	0.0142808	0.00782859	0.00483715	31117428	33070496	36976852	307.24	430.8	558.22	0.0566551	0.0512616	0.0484375
NA12878_Total	105089150	31040952	32991496	36892524	423.18	588.37	1019.73	0.010499	0.00760012	0.00446354	31472008	33780188	38396316	331.28	594.84	967.57	0.0134072	0.00754433	0.00471204	31116972	33069508	36974752	299.06	426.76	550.45	0.0585648	0.0529282	0.0511227
NA12878_Total_Rep	92494632	31041356	32991468	36892564	384.95	689.4	973.63	0.0101604	0.00572812	0.00410139	31472188	33779932	38396332	338.39	553.12	702.49	0.0115735	0.00714549	0.00567164	31116928	33069384	36975084	308.6	425.78	560.62	0.0518634	0.047581	0.0444213
NA19238	63949386	31041224	32991328	36585100	689.27	1218.08	1362.24	0.00398461	0.00230266	0.0020713	31446196	33751400	38054544	622.21	1080.83	1680.42	0.00441806	0.00260312	0.00172581	31090644	33041352	36636000	340.66	454.22	430.31	0.0215536	0.019897	0.0192
NA19239	72457249	31041084	32991472	36663112	686.44	1095.99	1640.54	0.00451528	0.002864	0.00196181	31446252	33753120	38133220	625.53	1039.23	1073.44	0.00496007	0.00305602	0.00294861	31090580	33041304	36713572	320.61	362.43	347.33	0.0239024	0.02217	0.0210809
NA19240	59219085	31040828	32991504	36544984	619.73	1127.98	1411.85	0.00409317	0.00229398	0.00185278	31446308	33752396	38015332	587.3	930.96	1191	0.00433102	0.0027919	0.0022022	31090620	33041216	36595724	336.99	336.99	321.67	0.0198507	0.0183113	0.0172331

### Sheet: Supplementary_Table_4
Supplementary Table 4: Speed and Memory Benchmarks Conducted in a Shared Computing Environment
		STAR												STAR+WASP												WASP
		8 Threads				16 Threads				32 Threads				8 Threads				16 Threads				32 Threads				8 Threads				16 Threads				32 Threads
Sample	Number of Input Reads	Average	Average	Average	Reads Per Hour	Average	Average	Average	Reads Per Hour	Average	Average	Average	Reads Per Hour	Average	Average	Average	Reads Per Hour	Average	Average	Average	Reads Per Hour	Average	Average	Average	Reads Per Hour	Average	Average	Average	Reads Per Hour	Average	Average	Average	Reads Per Hour	Average	Average	Average	Reads Per Hour
		Wall Clock (sec)	Wall Clock	Memory		Wall Clock (sec)	Wall Clock	Memory		Wall Clock (sec)	Wall Clock	Memory		Wall Clock (sec)	Wall Clock	Memory		Wall Clock (sec)	Wall Clock	Memory		Wall Clock (sec)	Wall Clock	Memory		Wall Clock (sec)	Wall Clock	Memory		Wall Clock (sec)	Wall Clock	Memory		Wall Clock (sec)	Wall Clock	Memory
			(hrs)				(hrs)				(hrs)				(hrs)				(hrs)				(hrs)				(hrs)				(hrs)				(hrs)
HG00512	66055710	796.848	0.221347	29.0897	298426371	458.92	0.127478	30.408	518174314	687.367	0.190935	32.385	345958645	1536.49	0.426803	29.4637	154768630	940.857	0.261349	31.1157	252748794	1025.79	0.284942	33.8147	231821343	2896.41	0.80456	29.123	8.21017e+07	2812.72	0.781312	30.4427	8.45446e+07	2801.59	0.778219	32.3497	8.48806e+07
HG00513	58601893	696.148	0.193374	29.0917	303048943	1152.37	0.320101	30.3967	183072858	385.298	0.107027	32.4567	547542415	1414.79	0.392998	29.4643	149114899	840.305	0.233418	30.9903	251059911	562.267	0.156185	33.7127	375207534	2908.26	0.807851	29.1273	7.25404e+07	2616.58	0.726828	30.3523	8.06269e+07	2199.14	0.610872	32.3947	9.59316e+07
HG00731	56254714	978.608	0.271836	29.0907	206943915	783.231	0.217564	30.3103	258565971	691.964	0.192212	32.3123	292669807	1168.29	0.324524	29.47	173345173	778.432	0.216231	31.0043	260160242	1098.59	0.305165	33.8527	184342127	2902.68	0.806299	29.1307	6.97691e+07	2240.66	0.622405	30.4233	9.03828e+07	2028.89	0.56358	32.357	9.98167e+07
HG00732	70029452	1276.74	0.354649	29.0943	197461206	730.724	0.202979	30.3997	345008707	1096.03	0.304453	32.3123	230017521	969.378	0.269272	29.47	260069977	787.541	0.218761	31.1237	320117971	369.976	0.102771	33.718	681411227	3706.06	1.02946	29.1297	6.80253e+07	3028.82	0.841338	30.449	83235807	3326.26	0.92396	32.4973	7.57927e+07
HG00733	92075712	924.121	0.2567	29.091	358689698	1080.14	0.300039	30.4063	306879259	704.685	0.195746	32.3303	470383798	1363.25	0.378682	29.4713	243147939	1059.26	0.294239	31.1297	312928720	739.793	0.205498	33.719	448061434	4316.43	1.19901	29.1303	7.67933e+07	3743.66	1.03991	30.444	8.85424e+07	4202.79	1.16744	32.4623	7.88697e+07
NA19238	63949386	932.762	0.259101	29.0903	246812914	747.755	0.20771	30.408	307878636	796.544	0.221262	32.3117	289020928	901.799	0.2505	29.483	255287159	836.809	0.232447	31.138	275113902	968.084	0.268912	33.7277	237807659	3179.54	0.883206	29.1417	7.2406e+07	2459.54	0.683206	30.4557	93601894	2761.82	0.767173	32.459	8.33572e+07
NA19239	72457249	1206.13	0.335037	29.0913	216266146	1080.39	0.300107	30.4	241437797	878.285	0.243968	32.404	296994708	1098.84	0.305234	29.4817	237382930	1232.3	0.342304	31.141	211674985	396.579	0.110161	33.729	657740567	3300.91	0.91692	29.141	7.90224e+07	2535.03	0.704176	30.4607	102896542	2783.02	0.773062	32.366	9.37276e+07
NA19240	59219085	861.68	0.239356	29.0897	247410435	498.149	0.138375	30.3563	427961726	358.8	0.0996666	32.375	594171973	1016.91	0.282474	29.4803	209644319	826.203	0.229501	31.1373	258034396	598.458	0.166238	33.727	356230220	3340.32	0.927866	29.1413	6.38229e+07	2545.09	0.706969	30.4567	8.37647e+07	2499.07	0.694186	32.451	8.53073e+07
Nucleus_nonPolyA_R1	110469791	1606.52	0.446255	28.8903	247548579	1118.57	0.310714	30.031	355535520	875.412	0.24317	32.3123	454290550	2729.13	0.758091	29.325	145720959	1087.94	0.302206	30.8087	365544978	1017.54	0.282649	33.7563	390837009	7213.23	2.00367	28.9983	5.51336e+07	6694.36	1.85954	30.128	5.94069e+07	5033.3	1.39814	32.5627	79012066
Nucleus_nonPolyA_R2	106919251	2119.99	0.588886	28.8997	181561792	1302.28	0.361745	30.037	295565627	889.952	0.247209	32.3203	432505528	2390.81	0.664114	29.308	160995220	1323.14	0.36754	30.7973	290905294	960.418	0.266783	33.7547	400772549	6941.75	1.92826	28.9667	55448475	6270.08	1.74169	30.1303	6.13883e+07	5996.32	1.66564	32.396	6.41909e+07
Nucleus_PolyA_R1	128402941	2175.01	0.60417	29.0923	212527768	1643.29	0.456469	30.4327	281295865	863.543	0.239873	32.7063	535295184	2979.82	0.827728	29.5053	155126895	1786.2	0.496168	31.1907	258789214	988.696	0.274638	34.2293	467535610	9796.04	2.72112	29.1713	4.71875e+07	7507.05	2.08529	30.507	6.15755e+07	7277.32	2.02148	32.8013	6.35194e+07
Nucleus_PolyA_R2	116517502	2577.76	0.716043	29.093	162724156	1728.2	0.480056	30.4107	242716423	951.992	0.264442	32.3117	440616105	2244.48	0.623467	29.507	186886470	1811.26	0.503127	31.165	231586687	1254.13	0.348369	33.7727	334466043	7481.15	2.0781	29.164	5.60693e+07	6576.21	1.82672	30.483	6.37849e+07	5515.15	1.53199	32.4113	7.60565e+07
PolyA_R1	97548052	2079.1	0.577527	29.0957	168906549	1365.02	0.379172	30.4333	257266132	1408.45	0.391236	33.092	249333005	2776.53	0.771258	29.508	126479181	2069.52	0.574867	31.2057	169687888	1243.97	0.345549	34.54	282299071	7440.94	2.06693	29.167	4.71947e+07	6356.53	1.7657	30.5173	5.5246e+07	5907.93	1.64109	33.1697	5.9441e+07
PolyA_R2	93555584	1772.67	0.492408	29.0913	189996225	1073.12	0.298088	30.4343	313851881	821.077	0.228077	33.0953	410193245	2501.97	0.694993	29.5063	134613804	2285.43	0.634842	31.192	147368266	1209.91	0.336087	34.534	278367130	8434.7	2.34297	29.1633	3.99303e+07	6974.07	1.93724	30.5193	4.82932e+07	7284.5	2.02347	33.163	4.62352e+07
Total_R1	105089150	2488.16	0.691156	29.09	152048315	1549.25	0.430346	30.4337	244196711	762.257	0.211738	33.083	496316997	2383.42	0.66206	29.506	158730598	1999.86	0.555518	31.1997	189173397	1049.73	0.291591	34.5257	360399132	8158.65	2.26629	29.166	4.63705e+07	6385.66	1.77379	30.509	5.92454e+07	6271.02	1.74195	33.1587	6.03285e+07
Total_R2	92494632	1895.63	0.526565	29.0903	175656535	1592.7	0.442416	30.4337	209067183	1701.24	0.472567	33.0877	195728181	1962.16	0.545045	29.5173	169700996	1348.49	0.374581	31.1887	246928363	1036.23	0.287843	34.5303	321337648	6650.95	1.84748	29.1627	50065165	7188.99	1.99694	30.515	4.63182e+07	5192.28	1.4423	32.9137	6.41299e+07
